# Dysregulation of the secretory pathway connects Alzheimer’s disease genetics to aggregate formation

**DOI:** 10.1101/2020.08.10.243634

**Authors:** Chih-Chung Kuo, Austin WT Chiang, Hratch M. Baghdassarian, Nathan E. Lewis

## Abstract

A hallmark of amyloid disorders, such as Alzheimer’s disease, is aggregation of secreted proteins. However, it is largely unclear how the hundreds of secretory pathway proteins contribute to amyloid formation. We developed a systems biology framework that integrates expression data with protein-protein interaction networks to successfully estimate a tissue’s fitness for producing specific secreted proteins. Using this framework, we analyzed the fitness of the secretory pathway of various brain regions and cell types for synthesizing the Alzheimer’s disease-associated amyloid-precursor protein (APP). While none of the key amyloidogenic pathway components were differentially expressed in AD brain, we found the deposition of Aβ is associated with repressed expression of the secretory pathway components proximal to APP. Concurrently, we detected systemic up-regulation of the secretory pathway components proximal to β- and γ-secretases in AD brains. Our analyses suggest that perturbations from 3 high confidence AD risk genes cascade through the secretory machinery support network for APP and into the endocytosis pathway. Thus, we present a model where amyloidogenesis is associated with dysregulation of dozens of secretory pathway components supporting APP, which could yield novel therapeutic targets for the treatment of AD.
