## Supplementary Table 5 for "Dysregulation of the secretory pathway connects Alzheimer’s disease genetics to aggregate formation"

GO term	score	p-value	q-value	Specificity	GO name
GO:0007264	1.40E-09	8.48E-08	5.79E-06	~24%	small GTPase mediated signal transduction
GO:0016055	7.36E-09	8.48E-08	5.79E-06	~15%	Wnt receptor signaling pathway
GO:0045786	1.29E-06	2.54E-07	1.58E-05	~29%	negative regulation of cell cycle
GO:0009952	1.39E-06	2.54E-07	1.58E-05	~7%	anterior/posterior pattern formation
GO:0007411	1.35E-05	3.31E-06	1.70E-04	~52%	axon guidance
GO:0009791	1.43E-05	3.31E-06	1.70E-04	~1%	post-embryonic development
GO:0019941	1.45E-05	3.39E-06	1.72E-04	~46%	modification-dependent protein catabolic process
GO:0010975	2.01E-05	4.58E-06	2.27E-04	~33%	regulation of neuron projection development
GO:0046777	3.30E-05	8.23E-06	3.86E-04	100%	protein amino acid autophosphorylation
GO:0014070	4.37E-05	1.13E-05	5.07E-04	~11%	response to organic cyclic substance
GO:0045669	1.20E-04	3.80E-05	1.46E-03	100%	positive regulation of osteoblast differentiation
GO:0009968	1.44E-04	4.54E-05	1.71E-03	~31%	negative regulation of signal transduction
GO:0030036	1.47E-04	4.64E-05	1.74E-03	~10%	actin cytoskeleton organization
GO:0006886	1.50E-04	4.78E-05	1.78E-03	~13%	intracellular protein transport
GO:0010553	1.53E-04	4.92E-05	1.83E-03	~86%	negative regulation of gene-specific transcription from RNA polymerase II promoter
GO:0007265	1.58E-04	5.05E-05	1.87E-03	~33%	Ras protein signal transduction
GO:0035137	1.75E-04	5.70E-05	2.06E-03	~67%	hindlimb morphogenesis
GO:0007173	1.80E-04	5.90E-05	2.11E-03	60%	epidermal growth factor receptor signaling pathway
GO:0043524	2.27E-04	7.50E-05	2.60E-03	~87%	negative regulation of neuron apoptosis
GO:0006813	2.97E-04	1.01E-04	3.37E-03	~73%	potassium ion transport
GO:0007368	3.18E-04	1.09E-04	3.59E-03	~44%	determination of left/right symmetry
GO:0044419	4.36E-04	1.53E-04	4.74E-03	~0%	interspecies interaction between organisms
GO:0006469	5.01E-04	1.83E-04	5.46E-03	~55%	negative regulation of protein kinase activity
GO:0048009	5.18E-04	1.89E-04	5.57E-03	100%	insulin-like growth factor receptor signaling pathway
GO:0030334	6.09E-04	2.23E-04	6.41E-03	~10%	regulation of cell migration
GO:0045454	8.16E-04	3.12E-04	8.58E-03	100%	cell redox homeostasis
GO:0046627	8.31E-04	3.18E-04	8.70E-03	100%	negative regulation of insulin receptor signaling pathway
GO:0006790	8.45E-04	3.25E-04	8.87E-03	~2%	sulfur metabolic process
GO:0001702	8.46E-04	3.25E-04	8.87E-03	~53%	gastrulation with mouth forming second
GO:0014037	9.37E-04	3.67E-04	9.87E-03	~78%	Schwann cell differentiation
GO:0030509	9.49E-04	3.72E-04	9.96E-03	30%	BMP signaling pathway
GO:0007492	9.76E-04	3.83E-04	1.02E-02	~36%	endoderm development
GO:0008088	1.03E-03	4.09E-04	1.07E-02	80%	axon cargo transport
GO:0001889	1.04E-03	4.13E-04	1.08E-02	~73%	liver development
GO:0033554	1.05E-03	4.17E-04	1.09E-02	~2%	cellular response to stress
GO:0030512	1.06E-03	4.23E-04	1.10E-02	~93%	negative regulation of transforming growth factor beta receptor signaling pathway
GO:0006897	1.08E-03	4.28E-04	1.10E-02	~28%	endocytosis
GO:0008344	1.21E-03	4.92E-04	1.24E-02	~55%	adult locomotory behavior
GO:0030501	1.22E-03	4.95E-04	1.24E-02	100%	positive regulation of bone mineralization
GO:0017156	1.28E-03	5.23E-04	1.31E-02	~55%	calcium ion-dependent exocytosis
GO:0010552	1.61E-03	6.83E-04	1.65E-02	~78%	positive regulation of gene-specific transcription from RNA polymerase II promoter
GO:0016331	1.66E-03	7.05E-04	1.69E-02	~18%	morphogenesis of embryonic epithelium
GO:0042472	1.85E-03	7.99E-04	1.87E-02	~45%	inner ear morphogenesis
GO:0035265	1.95E-03	8.46E-04	1.95E-02	~11%	organ growth
GO:0042552	1.96E-03	8.53E-04	1.96E-02	70%	myelination
GO:0046632	1.98E-03	8.64E-04	1.99E-02	~47%	alpha-beta T cell differentiation
GO:0002053	2.14E-03	9.46E-04	2.13E-02	90%	positive regulation of mesenchymal cell proliferation
GO:0048742	2.24E-03	9.98E-04	2.24E-02	52%	regulation of skeletal muscle fiber development
GO:0043467	2.45E-03	1.11E-03	2.42E-02	~23%	regulation of generation of precursor metabolites and energy
GO:0090003	2.57E-03	1.17E-03	2.53E-02	80%	regulation of establishment of protein localization in plasma membrane
GO:0051291	2.63E-03	1.20E-03	2.59E-02	~82%	protein heterooligomerization
GO:0048663	2.65E-03	1.21E-03	2.60E-02	~19%	neuron fate commitment
GO:0018105	2.83E-03	1.31E-03	2.76E-02	~58%	peptidyl-serine phosphorylation
GO:0000082	2.87E-03	1.33E-03	2.81E-02	~67%	G1/S transition of mitotic cell cycle
GO:0021761	2.88E-03	1.34E-03	2.82E-02	~39%	limbic system development
GO:0045022	3.02E-03	1.42E-03	2.95E-02	~91%	early endosome to late endosome transport
GO:0021510	3.08E-03	1.45E-03	3.00E-02	~16%	spinal cord development
GO:0007507	3.09E-03	1.45E-03	3.00E-02	~3%	heart development
GO:0014047	3.12E-03	1.47E-03	3.03E-02	100%	glutamate secretion
GO:0034199	3.16E-03	1.49E-03	3.06E-02	100%	activation of protein kinase A activity
GO:0009117	3.38E-03	1.61E-03	3.28E-02	~3%	nucleotide metabolic process
GO:0021697	3.72E-03	1.80E-03	3.58E-02	~61%	cerebellar cortex formation
GO:0001708	3.77E-03	1.83E-03	3.63E-02	~6%	cell fate specification
GO:0048538	3.79E-03	1.84E-03	3.64E-02	100%	thymus development
GO:0007183	3.84E-03	1.87E-03	3.69E-02	100%	SMAD protein complex assembly
GO:0001569	3.89E-03	1.90E-03	3.72E-02	100%	patterning of blood vessels
GO:0060541	3.93E-03	1.92E-03	3.76E-02	~6%	respiratory system development
GO:0046325	3.96E-03	1.94E-03	3.78E-02	100%	negative regulation of glucose import
GO:0045176	4.04E-03	1.99E-03	3.85E-02	100%	apical protein localization
GO:0051301	4.06E-03	2.00E-03	3.87E-02	~2%	cell division
GO:0060562	4.20E-03	2.08E-03	3.99E-02	~12%	epithelial tube morphogenesis
GO:0016571	4.20E-03	2.08E-03	3.99E-02	~63%	histone methylation
GO:0021548	4.32E-03	2.15E-03	4.10E-02	~34%	pons development
GO:0030514	4.54E-03	2.27E-03	4.28E-02	100%	negative regulation of BMP signaling pathway
GO:0007569	4.59E-03	2.30E-03	4.32E-02	~13%	cell aging
GO:0006984	4.63E-03	2.33E-03	4.35E-02	20%	ER-nucleus signaling pathway
GO:0048741	4.67E-03	2.35E-03	4.38E-02	~85%	skeletal muscle fiber development
GO:0001764	4.69E-03	2.36E-03	4.39E-02	75%	neuron migration
GO:0006913	5.06E-03	2.59E-03	4.68E-02	~16%	nucleocytoplasmic transport
GO:0018107	5.28E-03	2.72E-03	4.89E-02	~82%	peptidyl-threonine phosphorylation
